# PPanGGOLiN: depicting microbial diversity via a partitioned pangenome graph

**DOI:** 10.1101/836239

**Authors:** Guillaume Gautreau, Adelme Bazin, Mathieu Gachet, Rémi Planel, Laura Burlot, Mathieu Dubois, Amandine Perrin, Claudine Médigue, Alexandra Calteau, Stéphane Cruveiller, Catherine Matias, Christophe Ambroise, Eduardo PC Rocha, David Vallenet

## Abstract

The use of comparative genomics for functional, evolutionary, and epidemiological studies requires methods to classify gene families in terms of occurrence in a given species. These methods usually lack multivariate statistical models to infer the partitions and the optimal number of classes and don’t account for genome organization. We introduce a graph structure to model pangenomes in which nodes represent gene families and edges represent genomic neighborhood. Our method, named PPanGGOLiN, partitions nodes using an Expectation-Maximization algorithm based on multivariate Bernoulli Mixture Model coupled with a Markov Random Field. This approach takes into account the topology of the graph and the presence/absence of genes in pangenomes to classify gene families into persistent, cloud, and one or several shell partitions. By analyzing the partitioned pangenome graphs of isolate genomes from 439 species and metagenome-assembled genomes from 78 species, we demonstrate that our method is effective in estimating the persistent genome. Interestingly, it shows that the shell genome is a key element to understand genome dynamics, presumably because it reflects how genes present at intermediate frequencies drive adaptation of species, and its proportion in genomes is independent of genome size. The graph-based approach proposed by PPanGGOLiN is useful to depict the overall genomic diversity of thousands of strains in a compact structure and provides an effective basis for very large scale comparative genomics. The software is freely available at https://github.com/labgem/PPanGGOLiN.

**Author summary:** Microorganisms have the greatest biodiversity and evolutionary history on earth. At the genomic level, it is reflected by a highly variable gene content even among organisms from the same species which explains the ability of microbes to be pathogenic or to grow in specific environments. We developed a new method called PPanGGOLiN which accurately represent the genomic diversity of a species (i.e. its pangenome) using a compact graph structure. Based on this pangenome graph, we classify genes by a statistical method according to their occurrence in the genomes. This method allowed us to build pangenomes even for uncultivated species at an unprecedented scale. We applied our method on all available genomes in databanks in order to depict the overall diversity of hundreds of species. Overall, our work enables microbiologists to explore and visualize pangenomes alike a subway map.
