## Supplementary material for "PPanGGOLiN: depicting microbial diversity via a partitioned pangenome graph": S11 File

	tax_sp_id	sgb_ids	nb_genomes_Genbank	nb_genomes_MAGs	soft_core_Genbank	soft_core_MAGs	persistent_Genbank	shell_Genbank	cloud_Genbank	persistent_MAGs	shell_MAGs	cloud_MAGs	common_persistent_MAGs_persistent_Genbank	common_persistent_MAGs_shell_Genbank	common_persistent_MAGs_cloud_Genbank	common_shell_MAGs_persistent_Genbank	common_shell_MAGs_shell_Genbank	common_shell_MAGs_cloud_Genbank	common_cloud_MAGs_persistent_Genbank	common_cloud_MAGs_shell_Genbank	common_cloud_MAGs_cloud_Genbank	sp_name	phylum	sp_name_min	percentage_of_common_persistent_on_MAGs	percentage_of_common_persistent_on_Genbank	percentage_of_common_shell_on_Genbank	percentage_of_common_shell_on_MAGs	percentage_of_common_cloud_on_Genbank	percentage_of_common_cloud_on_MAGs
1	1134687	10119_10120	56	35	4111	658	4579	1140	16239	4466	614	11353	4350	86	6	171	417	15	32	473	3783	Klebsiella michiganensis	Proteobacteria	K. michiganensis	97.4025974025974	94.9989080585281	36.5789473684211	67.9153094462541	23.2957694439313	33.3215890073108
2	1270	16676	28	18	1469	91	1798	476	4250	1460	526	4899	1248	123	33	438	44	24	83	216	784	Micrococcus luteus	Actinobacteria	M. luteus	85.4794520547945	69.4104560622914	9.2436974789916	8.36501901140684	18.4470588235294	16.0032659726475
3	1280	7852	10125	63	2103	217	2202	1073	47798	2160	526	6405	2067	15	15	52	366	65	11	445	3263	Staphylococcus aureus	Firmicutes	S. aureus	95.6944444444444	93.8692098092643	34.1099720410065	69.5817490494297	6.8266454663375	50.9445745511319
4	1282	7865_7856	526	103	1872	9	2016	925	13046	2029	568	13639	1909	21	6	12	290	207	44	302	3818	Staphylococcus epidermidis	Firmicutes	S. epidermidis	94.0857565303105	94.6924603174603	31.3513513513514	51.056338028169	29.2656753027748	27.9932546374368
5	1290	7858	65	32	1759	75	1859	521	4511	1692	297	4763	1647	31	1	186	92	6	7	290	1091	Staphylococcus hominis	Firmicutes	S. hominis	97.3404255319149	88.5960193652501	17.658349328215	30.976430976431	24.1853247616936	22.9057316817132
6	1303	8133_8132_8122_8123_8126_8102_8109	85	38	1239	43	1389	662	9286	1413	476	6229	1255	117	4	97	276	80	4	231	2507	Streptococcus oralis	Firmicutes	S. oralis	88.8181174805379	90.3527717782577	41.6918429003021	57.9831932773109	26.9976308421279	40.2472306951357
7	1304	8010_8007_8005	47	289	1436	2	1569	765	4189	981	968	19044	908	14	1	561	339	10	31	371	2391	Streptococcus salivarius	Firmicutes	S. salivarius	92.5586136595311	57.8712555768005	44.3137254901961	35.0206611570248	57.0780615898783	12.5551354757404
8	1305	8047_8041_8044	60	29	1657	225	1777	659	4329	1426	773	4255	1299	92	1	404	305	39	43	223	1329	Streptococcus sanguinis	Firmicutes	S. sanguinis	91.09396914446	73.1007315700619	46.2822458270106	39.4566623544631	30.6999306999307	31.2338425381904
9	1308	8002	53	243	1197	3	1362	662	3648	1562	840	10250	1307	208	4	31	361	344	4	44	1428	Streptococcus thermophilus	Firmicutes	S. thermophilus	83.6747759282971	95.9618208516887	54.5317220543807	42.9761904761905	39.1447368421053	13.9317073170732
10	1318	8076_8069	38	142	1200	27	1545	657	5093	1318	663	11677	1211	54	4	278	296	55	16	277	2285	Streptococcus parasanguinis	Firmicutes	S. parasanguinis	91.8816388467375	78.3818770226537	45.0532724505327	44.6455505279035	44.8655016689574	19.5683822899717
11	1328	8028_8027	45	31	1229	55	1377	857	5765	1466	373	6747	1300	129	3	27	234	96	28	401	1782	Streptococcus anginosus	Firmicutes	S. anginosus	88.6766712141883	94.4081336238199	27.3045507584597	62.7345844504021	30.9106678230703	26.4117385504669
12	1335	8022_8019	25	33	1294	177	1356	350	2584	1380	375	3617	1065	48	35	70	30	32	130	121	290	Streptococcus equinus	Firmicutes	S. equinus	77.1739130434783	78.5398230088496	8.57142857142857	8	11.2229102167183	8.01769422173072
13	1351	7962	870	153	2104	19	2222	1579	26339	2335	1409	14556	2163	109	9	1	826	531	6	453	5471	Enterococcus faecalis	Firmicutes	E. faecalis	92.6338329764454	97.3447344734473	52.3115896136795	58.6231369765791	20.7714795550325	37.5858752404507
14	1352	7967_7968	1231	69	1707	22	1790	3563	32271	1980	564	12326	1722	189	8	8	507	17	12	1981	4317	Enterococcus faecium	Firmicutes	E. faecium	86.969696969697	96.2011173184357	14.2295818130789	89.8936170212766	13.377335688389	35.0235275028395
15	1354	7970	54	17	1665	147	2155	790	7021	2119	189	4248	1998	90	20	122	44	12	22	296	1020	Enterococcus hirae	Firmicutes	E. hirae	94.2897593204342	92.7146171693736	5.56962025316456	23.2804232804233	14.5278450363196	24.0112994350282
16	1358	7985	127	30	1489	9	1830	1565	15330	1471	464	8930	1388	56	6	385	69	3	37	1056	2449	Lactococcus lactis	Firmicutes	L. lactis	94.3575798776343	75.8469945355191	4.40894568690096	14.8706896551724	15.9752120026093	27.4244120940649
17	1363	7980_7979	22	18	1415	206	1571	430	3909	1559	209	4190	1463	35	42	75	59	69	19	105	722	Lactococcus garvieae	Firmicutes	L. garvieae	93.8422065426555	93.1253978357734	13.7209302325581	28.2296650717703	18.4701969813251	17.2315035799523
18	147802	7025	21	22	815	1	1040	250	2125	700	398	2067	668	23	6	358	35	3	10	157	504	Lactobacillus iners	Firmicutes	L. iners	95.4285714285714	64.2307692307692	14	8.79396984924623	23.7176470588235	24.3831640058055
19	1496	6136	1327	30	2879	114	3342	2299	26277	3167	411	10278	3010	104	11	216	157	20	58	942	3483	Clostridioides difficile	Firmicutes	C. difficile	95.0426270918851	90.065828845003	6.82905611135276	38.1995133819951	13.2549377782852	33.8879159369527
20	1502	6191	131	40	1699	1	2549	1011	21360	1340	1411	7279	1260	47	21	1256	115	24	7	487	2934	Clostridium perfringens	Firmicutes	C. perfringens	94.0298507462687	49.4311494703805	11.3748763600396	8.15024805102764	13.7359550561798	40.3077345789257
21	1531	4760	16	62	2456	17	3914	1108	9784	3169	1204	21929	3083	8	42	690	411	83	105	621	3596	[Clostridium] clostridioforme	Firmicutes	[. clostridioforme	97.286210160934	78.7685232498723	37.0938628158845	34.1362126245847	36.7538838920687	16.3983765789594
22	1596	7038_7039	29	37	1165	11	1473	519	4013	1482	400	5184	1421	37	3	26	245	114	2	207	1474	Lactobacillus gasseri	Firmicutes	L. gasseri	95.8839406207827	96.469789545146	47.2061657032755	61.25	36.7306254672315	28.4336419753086
23	1597	7142	132	28	1752	208	2177	1392	11906	2316	483	4760	2111	189	1	42	414	18	7	557	1866	Lactobacillus paracasei	Firmicutes	L. paracasei	91.1485319516408	96.9683050068902	29.7413793103448	85.7142857142857	15.6727700319167	39.2016806722689
24	1598	7095	115	15	1236	128	1384	2841	8092	1540	168	3229	1353	159	0	6	158	0	5	893	646	Lactobacillus reuteri	Firmicutes	L. reuteri	87.8571428571429	97.7601156069364	5.5614220344949	94.0476190476191	7.98319327731092	20.0061938680706
25	1613	7106	60	16	1124	20	1504	843	8637	1585	24	2339	1428	122	8	20	4	0	25	351	826	Lactobacillus fermentum	Firmicutes	L. fermentum	90.0946372239748	94.9468085106383	0.474495848161329	16.6666666666667	9.56350584693759	35.3142368533561
26	1623	7061	16	145	1105	0	1525	361	2229	792	877	8723	728	7	35	731	11	115	42	199	1026	Lactobacillus ruminis	Firmicutes	L. ruminis	91.9191919191919	47.7377049180328	3.04709141274238	1.25427594070696	46.0296096904441	11.76200848332
27	1624	7082	83	42	1285	33	1456	954	6529	1465	505	11583	1368	82	3	77	236	165	1	262	1153	Lactobacillus salivarius	Firmicutes	L. salivarius	93.3788395904437	93.956043956044	24.7379454926625	46.7326732673267	17.6596722315822	9.95424328757662
28	165179	1626_1644	18	1286	1121	6	1839	825	10405	1994	4238	74984	1599	139	51	79	565	1902	102	71	5778	Prevotella copri	Bacteroidetes	P. copri	80.1905717151454	86.9494290375204	68.4848484848485	13.3317602642756	55.5309947140798	7.70564387069241
29	1680	17244	50	1264	1213	0	1383	740	6045	679	934	39904	612	8	4	639	185	12	70	505	3956	Bifidobacterium adolescentis	Actinobacteria	B. adolescentis	90.1325478645066	44.2516268980477	25	19.8072805139186	65.4425144747725	9.91379310344828
30	1681	17256	64	483	1299	4	1469	661	4177	1587	2622	26615	1361	116	7	15	437	898	36	74	1924	Bifidobacterium bifidum	Actinobacteria	B. bifidum	85.7592942659105	92.6480599046971	66.1119515885023	16.6666666666667	46.0617668182906	7.22900619951155
31	1685	17247	92	129	1201	30	1498	1054	9099	1583	864	12242	1438	100	3	20	623	169	8	302	3619	Bifidobacterium breve	Actinobacteria	B. breve	90.840176879343	95.9946595460614	59.1081593927894	72.1064814814815	39.7736014946697	29.562163045254
32	1747	16955	188	246	1692	81	2192	996	11553	2012	369	14083	1963	2	3	170	164	13	20	786	3987	Cutibacterium acnes	Actinobacteria	C. acnes	97.5646123260437	89.5529197080292	16.4658634538153	44.4444444444444	34.5105167488964	28.3107292480295
33	199	19351_19339_19340_19344	95	135	1368	27	1515	703	6209	1076	734	10707	1023	34	0	451	240	8	11	386	2663	Campylobacter concisus	Proteobacteria	C. concisus	95.0743494423792	67.5247524752475	34.1394025604552	32.6975476839237	42.8893541633113	24.8715793406183
34	208479	4758	15	176	2747	4	4702	1244	8431	4131	2577	40663	3978	26	45	507	454	1017	153	640	3815	[Clostridium] bolteae	Firmicutes	[. bolteae	96.2962962962963	84.6022968949383	36.4951768488746	17.6173845556849	45.2496738227968	9.38199345842658
35	216816	17248_17249	294	1304	1152	0	1185	3911	12386	1641	3476	45172	1046	412	8	10	1595	838	63	1452	6909	Bifidobacterium longum	Actinobacteria	B. longum	63.7416209628275	88.2700421940928	40.7824085911532	45.8860759493671	55.7807201679315	15.2948729301337
36	2173	714	27	487	1086	17	1491	258	3583	1564	1103	37349	1432	29	60	19	101	449	14	49	1376	Methanobrevibacter smithii	Euryarchaeota	M. smithii	91.5601023017903	96.0429242119383	39.1472868217054	9.15684496826836	38.4035724253419	3.68416825082332
37	239935	9226_9228_9227	67	1449	1673	20	1912	800	4821	1991	2604	49856	1718	78	11	24	532	741	85	146	2983	Akkermansia muciniphila	Verrucomicrobia	A. muciniphila	86.2882973380211	89.8535564853557	66.5	20.4301075268817	61.8751296411533	5.98323170731707
38	244366	10114	240	21	4400	627	4558	1862	24460	3200	1461	7964	3095	77	2	1380	69	0	50	995	2174	Klebsiella variicola	Proteobacteria	K. variicola	96.71875	67.9025888547609	3.70569280343716	4.72279260780287	8.88798037612428	27.2978402812657
39	2702	17307_17302_7097_17309_17305	41	39	617	0	1128	277	4921	273	878	5909	214	0	3	290	14	50	565	153	473	Gardnerella vaginalis	Actinobacteria	G. vaginalis	78.3882783882784	18.9716312056738	5.05415162454874	1.59453302961276	9.61186750660435	8.00473853443899
40	28025	17278	72	63	1250	0	1300	250	2853	770	786	5388	677	82	1	603	160	6	4	5	366	Bifidobacterium animalis	Actinobacteria	B. animalis	87.9220779220779	52.0769230769231	64	20.3562340966921	12.8286014721346	6.79287305122494
41	28026	17237	68	468	1079	0	1480	642	6624	846	830	28428	766	24	3	615	141	14	51	450	4016	Bifidobacterium pseudocatenulatum	Actinobacteria	B. pseudocatenulatum	90.5437352245863	51.7567567567568	21.9626168224299	16.9879518072289	60.6280193236715	14.1269171239623
42	28037	8163_8168_8193_8195_8116_8167_8159_8158_8150_8105_8196_8186_8185	68	26	1107	65	1425	905	10470	1323	318	5425	1250	29	4	118	166	13	20	606	2120	Streptococcus mitis	Firmicutes	S. mitis	94.4822373393802	87.719298245614	18.3425414364641	52.2012578616352	20.2483285577841	39.0783410138249
43	28116	1872	38	487	2470	68	3531	1650	15690	3716	4999	102493	3108	268	39	111	1162	3172	205	169	8426	Bacteroides ovatus	Bacteroidetes	B. ovatus	83.6383207750269	88.0203908241291	70.4242424242424	23.244648929786	53.7029955385596	8.22104924238728
44	28118	1790	17	945	1701	0	2607	897	4840	2896	3700	72910	2450	230	99	53	487	1505	69	148	2288	Odoribacter splanchnicus	Bacteroidetes	O. splanchnicus	84.5994475138122	93.9777522056003	54.2920847268673	13.1621621621622	47.2727272727273	3.13811548484433
45	28131	1560	32	31	1550	69	1657	587	5369	1460	421	5171	1400	49	5	217	157	35	31	291	1386	Prevotella intermedia	Bacteroidetes	P. intermedia	95.8904109589041	84.4900422450211	26.7461669505963	37.29216152019	25.8148631029987	26.8033262425063
46	287	12320	3958	39	5021	150	5380	2352	99670	4619	1198	15421	4270	65	121	745	297	83	33	1265	9835	Pseudomonas aeruginosa	Proteobacteria	P. aeruginosa	92.444252002598	79.368029739777	12.6275510204082	24.7913188647746	9.86756295776061	63.7766681797549
47	310297	1899	20	114	1794	79	2107	730	8217	1952	1684	26201	1774	25	101	240	251	968	70	349	3617	Bacteroides plebeius	Bacteroidetes	B. plebeius	90.8811475409836	84.1955386805885	34.3835616438356	14.9049881235154	44.0184982353657	13.8048166100531
48	315405	8018	23	46	1171	75	1633	481	5372	1444	452	6606	1318	8	87	121	60	227	158	299	1554	Streptococcus gallolyticus	Firmicutes	S. gallolyticus	91.2742382271468	80.7103490508267	12.4740124740125	13.2743362831858	28.927773641102	23.5240690281562
49	33038	4584	37	477	1707	1	2035	1048	12535	2270	2831	53006	1939	217	7	3	664	1698	51	128	5998	[Ruminococcus] gnavus	Firmicutes	[. gnavus	85.4185022026432	95.2825552825553	63.3587786259542	23.4546096785588	47.8500199441564	11.3157001094216
50	357276	1815	24	654	2941	92	3318	984	12821	3375	4950	101297	3053	130	11	82	702	2962	130	123	5701	Bacteroides dorei	Bacteroidetes	B. dorei	90.4592592592593	92.0132610006028	71.3414634146341	14.1818181818182	44.4661102878091	5.62800477802896
51	371601	1867	16	151	2397	108	3200	1077	8985	3516	3663	51506	2901	375	117	164	582	2212	86	110	4510	Bacteroides xylanisolvens	Bacteroidetes	B. xylanisolvens	82.5085324232082	90.65625	54.0389972144847	15.8886158886159	50.1947690595437	8.75626140643809
52	39485	5082	15	1629	1009	7	2242	331	5136	2189	2058	65053	1921	35	59	129	210	909	124	71	3274	[Eubacterium] eligens	Firmicutes	[. eligens	87.756966651439	85.6824264049955	63.4441087613293	10.2040816326531	63.7461059190031	5.03281939341768
53	39486	4575	25	47	1651	4	2026	1009	8722	1663	500	22882	1559	55	15	303	121	50	123	523	2671	Dorea formicigenerans	Firmicutes	D. formicigenerans	93.74624173181	76.9496544916091	11.99207135778	24.2	30.6237101582206	11.6729306878769
54	39491	4933	42	3457	1508	14	2045	1557	14124	1968	2035	114897	1689	63	5	133	777	775	159	649	10076	[Eubacterium] rectale	Firmicutes	[. rectale	85.8231707317073	82.5916870415648	49.9036608863198	38.1818181818182	71.3395638629283	8.76959363603924
55	40324	12451_12459_12450_12460_12457_12453	258	58	2862	62	3523	2904	28079	3798	460	12059	3021	323	294	95	152	177	269	1081	2160	Stenotrophomonas maltophilia	Proteobacteria	S. maltophilia	79.5418641390205	85.7507805847289	5.23415977961433	33.0434782608696	7.69258164464546	17.9119329961025
57	43675	16975	16	130	1392	16	1533	233	1263	983	769	9545	894	16	4	538	120	37	16	64	661	Rothia mucilaginosa	Actinobacteria	R. mucilaginosa	90.9460834181078	58.3170254403131	51.5021459227468	15.6046814044213	52.3357086302454	6.92509167103195
58	46503	1949	25	1008	1987	36	2707	798	9587	2790	3146	101550	2456	139	24	64	528	1546	115	103	5934	Parabacteroides merdae	Bacteroidetes	P. merdae	88.0286738351254	90.7277428888068	66.1654135338346	16.7832167832168	61.8963179305309	5.84342688330872
59	46506	1830	30	883	1448	235	2332	733	12021	2365	2802	71777	2054	113	7	86	528	1817	119	68	6709	Bacteroides stercoris	Bacteroidetes	B. stercoris	86.8498942917548	88.0789022298456	72.0327421555252	18.8436830835118	55.8106646701606	9.34700530810705
60	47678	1877	17	315	2218	192	2981	838	8464	3010	3311	68738	2729	80	28	77	510	1947	121	212	4339	Bacteroides caccae	Bacteroidetes	B. caccae	90.6644518272425	91.5464609191546	60.8591885441527	15.4032014497131	51.2641776937618	6.3123745235532
61	47715	7144	120	32	2004	21	2186	1153	8287	2393	341	5429	2158	207	5	5	316	9	3	550	1770	Lactobacillus rhamnosus	Firmicutes	L. rhamnosus	90.1796907647305	98.7191216834401	27.4067649609714	92.6686217008798	21.3587546759986	32.6026892613741
62	47770	7045	52	25	1154	14	1511	1383	7197	1085	896	2839	831	200	41	577	251	51	70	337	1039	Lactobacillus crispatus	Firmicutes	L. crispatus	76.5898617511521	54.9966909331568	18.1489515545915	28.0133928571429	14.4365707933861	36.5973934483973
63	495	9447	15	40	1394	103	1818	189	3045	1274	711	8711	1223	25	5	493	80	108	76	70	1362	Neisseria elongata	Proteobacteria	N. elongata	95.9968602825746	67.2717271727173	42.3280423280423	11.2517580872011	44.7290640394089	15.6354035127999
64	544580	15878_15881_15884_15883_15882	16	48	1383	3	1926	697	3679	1332	1158	14292	1107	96	20	626	186	156	51	298	1424	Actinomyces oris	Actinobacteria	A. oris	83.1081081081081	57.4766355140187	26.6857962697274	16.0621761658031	38.7061701549334	9.96361600895606
65	546	10083_10084_10085	122	21	3623	1333	3944	1526	21997	3766	562	9011	3695	47	6	220	265	62	11	568	3203	Citrobacter freundii	Proteobacteria	C. freundii	98.1147105682422	93.6866125760649	17.3656618610747	47.153024911032	14.5610765104332	35.5454444567751
66	550	10130_10127_10131_10134_10132_10138	316	52	3506	288	3791	2732	25071	3688	1110	19362	3535	57	3	153	621	66	36	1315	4944	Enterobacter cloacae	Proteobacteria	E. cloacae	95.851409978308	93.2471643365866	22.7306002928258	55.9459459459459	19.7199952135934	25.5345522156802
67	562	10068_10067	15141	1416	3103	5	3710	4450	319583	3763	2934	80632	3135	105	184	48	1682	962	179	1776	52377	Escherichia coli	Proteobacteria	E. coli	83.311187882009	84.5013477088949	37.7977528089888	57.3278800272665	16.3891696366828	64.9580811588451
68	573	10115_10112	6863	220	4068	106	4342	2272	189687	2736	1833	32195	2509	12	77	1413	230	67	96	1391	21734	Klebsiella pneumoniae	Proteobacteria	K. pneumoniae	91.703216374269	57.7844311377246	10.1232394366197	12.5477359519913	11.4578226235852	67.5073769218823
69	729	9712_9674_9663	37	190	1439	1	1528	351	3884	1713	823	13540	1478	181	8	7	153	540	16	5	1928	Haemophilus parainfluenzae	Proteobacteria	H. parainfluenzae	86.2813776999416	96.7277486910995	43.5897435897436	18.5905224787363	49.6395468589083	14.2392909896603
70	732	9731	23	22	1601	523	1769	396	3309	1727	364	3301	1601	105	6	135	62	157	20	181	906	Aggregatibacter aphrophilus	Proteobacteria	A. aphrophilus	92.7041111754488	90.5031091011871	15.6565656565657	17.032967032967	27.3798730734361	27.4462284156316
72	817	1855_1853	116	502	2815	161	3303	2054	18744	3398	4531	82087	3037	142	10	67	1744	1902	124	104	9973	Bacteroides fragilis	Bacteroidetes	B. fragilis	89.3761035903473	91.9467151074781	84.9074975657254	38.4903994703156	53.2063593683312	12.1493050056647
73	818	1861	31	317	2846	254	3541	1260	13800	3698	3625	78906	3230	207	9	68	841	2293	151	181	7527	Bacteroides thetaiotaomicron	Bacteroidetes	B. thetaiotaomicron	87.3445105462412	91.2171702908783	66.7460317460317	23.2	54.5434782608696	9.53919854003498
74	820	1836	63	2983	1994	165	2746	2469	18621	2791	4202	173312	2273	135	7	93	1655	1745	274	569	12743	Bacteroides uniformis	Bacteroidetes	B. uniformis	81.4403439627374	82.774945375091	67.0311867152693	39.3860066634936	68.4334890714784	7.35263570901034
75	821	1814	82	1844	2248	22	2862	2650	21432	3059	4635	203111	2514	203	8	32	1939	2003	233	397	13934	Bacteroides vulgatus	Bacteroidetes	B. vulgatus	82.1837201699902	87.8406708595388	73.1698113207547	41.8338727076591	65.0149309443822	6.86028821678786
76	823	1934	48	2169	1982	9	2921	1774	15567	3108	3199	90104	2665	199	10	41	1095	1515	159	406	9253	Parabacteroides distasonis	Bacteroidetes	P. distasonis	85.7464607464607	91.2358781239302	61.7249154453213	34.2294467020944	59.4398406886362	10.2692444286602
77	84112	14809	29	103	2031	2	2318	903	2946	2513	2498	22377	2198	189	46	53	365	463	8	285	1378	Eggerthella lenta	Actinobacteria	E. lenta	87.4651810584958	94.8231233822261	40.4208194905869	14.6116893514812	46.775288526816	6.15810877240023
78	851	6001_6007_6014_6011	22	54	1446	0	1721	480	4034	1212	970	17625	1117	7	15	476	101	144	67	247	2089	Fusobacterium nucleatum	Fusobacteria	F. nucleatum	92.1617161716172	64.9041255084253	21.0416666666667	10.4123711340206	51.7848289538919	11.8524822695035
79	853	15316_15332_15318_15342_15323_15322_15333_2326_15339	17	4232	1623	0	2049	475	5275	1215	3845	141532	777	1	5	806	146	159	305	290	4022	Faecalibacterium prausnitzii	Firmicutes	F. prausnitzii	63.9506172839506	37.9209370424597	30.7368421052632	3.79713914174252	76.2464454976303	2.84176016731199
80	860	5989	15	113	1219	31	1676	460	3391	1651	1530	17572	1531	75	26	105	299	683	11	50	1571	Fusobacterium periodonticum	Fusobacteria	F. periodonticum	92.7316777710479	91.3484486873508	65	19.5424836601307	46.3285166617517	8.94035966310039
